# Humidity-driven ABA depletion determines plant-pathogen competition for leaf water

**DOI:** 10.1101/2025.01.04.631318

**Authors:** Shigetaka Yasuda, Akihisa Shinozawa, Yuanjie Weng, Arullthevan Rajendram, Taishi Hirase, Haruka Ishizaki, Ryuji Suzuki, Shioriko Ueda, Rahul Sk, Yumiko Takebayashi, Izumi Yotsui, Masatsugu Toyota, Masanori Okamoto, Yusuke Saijo

## Abstract

Bacterial phytopathogens, such as *Pseudomonas syringae* pv. tomato (*Pst*) DC3000, induce water-soaked lesions in the leaf apoplast under high humidity, facilitating infection. However, it remains largely unclear how plants regulate their resistance to restrict bacterial infection in response to humidity. Here, we demonstrate that abscisic acid (ABA)-catabolizing ABA 8’-hydroxylase, encoded by *CYP707A3*, plays a critical role in this resistance in *Arabidopsis thaliana*. Elevated humidity induces *CYP707A3* expression, which is essential for reducing ABA levels and promoting stomatal opening, thereby limiting bacterial water-soaking and infection following leaf invasion. High humidity also increases cytosolic Ca^2+^ levels via the Ca^2+^ channels CNGC2 and CNGC4, with partial involvement from CNGC9, activating the calmodulin-binding transcription activator CAMTA3 to drive *CYP707A3* induction. However, *Pst* DC3000 counteracts this defense response using type III secretion effectors, particularly AvrPtoB, facilitating water-soaking. These findings provide insights into the mechanisms underlying the competition between plants and bacteria for leaf water under elevated humidity.
