## Supplementary Table 4 for "Humidity-driven ABA depletion determines plant-pathogen competition for leaf water"

### Sheet: Supplementary Table 4
Plant name	Public ID	Gene name	Gene ID	Mutation site on genomic DNA	Reference
Col-0	CS70000
cyp707a1	SALK_069127	CYP707A1	AT4G19230.2	1096^1097/2583 bp (Exon)	77
cyp707a2	SALK_072410	CYP707A2	AT2G29090.1	3249^3250/4898 bp (Intron)	78
cyp707a3	SALK_078173	CYP707A3	AT5G45340.1	727^728/2490 bp (Exon)	78
cyp707a1 cyp707a3					77
ost2-3D		AHA1	AT2G18960.1	C1917T/6109 bp (Exon)	22
cyp707a1 cyp707a3 ost2-3D					This study
sid2-2	CS16438	SID2/ICS1	AT1G74710.2	Deletion/rearrangement in exon 9	79
cyp707a1 cyp707a3 sid2-2					This study
aao3	SALK_072361	AAO3	AT2G27150.1	2265^2266/5473 bp (Intron)	80
aao3 sid2-2					This study
bak1-5		SERK3/BAK1	AT4G33430.2	G3418A/4467 bp (Exon)	81
bkk1	SALK_057955	SERK4/BKK1	AT2G13790.1	4277^4278/5242 bp (Exon)	82
cerk1	GABI_096F09	CERK1	AT3G21630.1	2456^2457/3315 bp (Intron)	83
bak1-5 bkk1 cerk1					8
bak1-5 bkk1 cerk1 cyp707a1 cyp707a3					This study
Col-0/p35S::GCaMP3					75
cngc1	SAIL_443_B11 / CS874223	CNGC1	AT5G53130.1	1556^1557/3309 bp (Intron)	84
cngc2	dnd1-1 / CS6523	CNGC2	AT5G15410.1	G1535A/3657 bp (Exon)	85
cngc3	SALK_056832C	CNGC3	AT2G46430.1	1069^1070/3194 bp (Exon)	86
cngc4	dnd2-1 / CS6524	CNGC4	AT5G54250.1	G378A/4545 bp (Exon)	87
cngc5	SALK_149893C	CNGC5	AT5G57940.1	2490^2491/3947 bp (Exon)	88
cngc6	SALK_042207	CNGC6	AT2G23980.2	2206^2207/4325 bp (Intron)	88
cngc7	SAIL_59_F03 / CS870639	CNGC7	AT1G15990.1	488^489/3060 bp (Exon)	89
cngc8	SALK_068579	CNGC8	AT1G19780.1	1796^1797/2966 bp (Exon)	This study
cngc9	SALK_026086	CNGC9	AT4G30560.1	2796^2797/3522 bp (Exon)	88
cngc10	WiscDsLoxHs080_05B / CS907618	CNGC10	AT1G01340.2	1919^1920/3655 bp (Exon)	This study
cngc11	SAIL_675_D10 / CS829556	CNGC11	AT2G46440.1	1368^1369/3250 bp (Exon)	This study
cngc12	SALK_092657	CNGC12	AT2G46450.1	1515^1516/4034 bp (Intron)	90
cngc13	SALK_060826	CNGC13	AT4G01010.1	1131^1132/3375 bp (Exon)	84
cngc14	SALK_206460C	CNGC14	AT2G24610.2	2928^2929/3693 bp (Exon)	91
cngc15	CS93704	CNGC15	AT2G28260.1	C2003T/3142 bp (Exon)	92
cngc16	SAIL_232_B12 / CS862328	CNGC16	AT3G48010.1	1089^1090/3004 bp (Exon)	93
cngc17	SALK_041923	CNGC17	AT4G30360.1	2002^2003/3326 bp (Exon)	94
cngc18	CS91890	CNGC18	AT5G14870.1	G2177A/3003 bp (Exon)	95
cngc19	SALK_027306 / CS860131	CNGC19	AT3G17690.1	591^592/3528 bp (Exon)	96
cngc20	SALK_129133C	CNGC20	AT3G17700.1	1450^1451/3862 bp (Exon)	96
NahG					97
cyp707a3/pCYP707A3::CYP707A3-FLAG					This study
cyp707a3/pCYP707A3ΔCGCG::CYP707A3-FLAG					This study
camta2	SALK_007027	CAMTA2	AT5G64220.1	2931^2932/5970 bp (Exon)	98
camta3	SALK_001152	CAMTA3	AT2G22300.1	3761^3762/5424 bp (Exon)	98
camta2 camta3	CS71604				31
camta2 camta3/pCAMTA3::CAMTA3-GFP #3	CS71607				35
camta2 camta3/pCAMTA3::CAMTA3-A855V-GFP #23	CS71612				35
camta2 camta3/pCAMTA3::CAMTA3-A855V-GFP #27	CS71613				35
Col-0/DEX::AvrPtoB-FLAG					This study
Col-0/DEX::AvrPto-FLAG					This study
Col-0/DEX::AvrPtoB-F479A-FLAG					This study
				^ indicats T-DNA insertion site
