## Supplementary Table 5 for "Humidity-driven ABA depletion determines plant-pathogen competition for leaf water"

### Sheet: Supplementary Table 5
Plasmid DNA name	Type	Expression construct	Reference
pENTR/D-TOPO/pCYP707A3	Gateway entry clone		This study
pENTR/D-TOPO/pCYP707A3ΔCGCG	Gateway entry clone		This study
pENTR/D-TOPO/pCYP7070A3::CYP707A3 (ΔSTOP)	Gateway entry clone		This study
pENTR/D-TOPO/pCYP7070A3ΔCGCG::CYP707A3 (ΔSTOP)	Gateway entry clone		This study
pENTR/D-TOPO/AvrPtoB (ΔSTOP)	Gateway entry clone		This study
pENTR/D-TOPO/AvrPto (ΔSTOP)	Gateway entry clone		This study
pENTR/D-TOPO/AvrPtoB-3xFLAG	Gateway entry clone		This study
pENTR/D-TOPO/AvrPto-3xFLAG	Gateway entry clone		This study
pGWB533	Gateway destination vector		68
pGWB501	Gateway destination vector		68
pGWB501 (C-3xFLAG)	Gateway destination vector		This study
pAMPAT-GW-3xFLAG	Gateway destination vector		69
pTA7001-DEST	Gateway destination vector		99
pGWB533/pCYP707A3	Expression vector	pCYP707A3::GUS	This study
pGWB533/pCYP707A3ΔCGCG	Expression vector	pCYP707A3ΔCGCG::GUS	This study
pGWB501 (C-3xFLAG)/pCYP7070A3::CYP707A3 (ΔSTOP)	Expression vector	pCYP707A3::CYP707A3-3xFLAG	This study
pGWB501 (C-3xFLAG)/pCYP7070A3ΔCGCG::CYP707A3 (ΔSTOP)	Expression vector	pCYP707A3ΔCGCG::CYP707A3-3xFLAG	This study
pAMPAT-GW-3xFLAG/AvrPtoB (ΔSTOP)	Expression vector	2xp35S::AvrPtoB-3xFLAG	This study
pAMPAT-GW-3xFLAG/AvrPto (ΔSTOP)	Expression vector	2xp35S::AvrPto-3xFLAG	This study
pTA7001-DEST/AvrPtoB-3xFLAG	Expression vector	DEX::AvrPtoB-3xFLAG	This study
pTA7001-DEST/AvrPto-3xFLAG	Expression vector	DEX::AvrPto-3xFLAG	This study
pTA7001-DEST/AvrPtoB-F479A-3xFLAG	Expression vector	DEX::AvrPtoB-3xFLAG	This study
pK18mobsacB/ΔavrPtoB			This study
pK18mobsacB/ΔavrPto			This study
