## Supplementary Table 6 for "Humidity-driven ABA depletion determines plant-pathogen competition for leaf water"

### Sheet: Supplementary Table 6
Primer name	Sequence (5' to 3')
For plant genotyping
SALK LB (LBb1.3)	ATTTTGCCGATTTCGGAAC
SAIL LB (LB3)	TAGCATCTGAATTTCATAACCAATCT
GABI LB (o8760)	GGGCTACACTGAATTGGTAGCTC
WiscDsLox LB (p745)	AACGTCCGCAATGTGTTATTAAGTTGTC
WiscDsLoxHs LB (L4)	TGATCCATGTAGATTTCCCGGACATGAAG
cyp707a1 LP	CATGAACGTATTGGGTTTTGG
cyp707a1 RP	TCCTGATATTGAATCCATCGC
cyp707a2 LP	CACCACCGCTTCTGTCTTAAC
cyp707a2 RP	ACATGAGTGCACTCCATTTCC
cyp707a3 LP	GTTCCTGGAAGATTAATCGGC
cyp707a3 RP	ACGTGCTCTCGTCACTCTCTC
ost2-3D Fw	GGTGGTGGTCCCTCTATCCT
ost2-3D Rev	AGCAGCCTCTTGTTCACTCC
sid2-2 Fw	TGTCTGCAGTGAAGCTTTGG
sid2-2 Rev	TGGAGTTGGATGCAGAGCAG
aao3 LP	TTCTATTGGAAATGCATTGCC
aao3 RP	TAAAACATCGGATGAACCTCG
bak1-5 Fw	ATTTTGCAGTTTTGCCAACAC
bak1-5 Rev	CATGACATCATCATCATTCGC
bkk1 LP	TGGCTCAGAAGAAAACCACAG
bkk1 RP	CTGCTCCACTTCTGTTTCCAC
cerk1 LP	CTACCGGCCGGACATAAGACTG
cerk1 RP	GGAGAAGTGTCTGCAAAAGTAG
GCaMP3 Fw	ACAACCACTACCTGAGCGTG
GCaMP3 Rev	TATTGTCCCATCCCCGTCCT
cngc1 LP	CAAGCTCTGCAAGGATCAAAC
cngc1 RP	TAGAAATGAACACCGCGAAAC
cngc2 Fw	TCATCCTCCCTGTCCCTCAG
cngc2 Rev	ACTCAGATTGCAGTTCCCGG
cngc3 LP	AAATCAGAACCTTTAAGCGGC
cngc3 RP	TACCAAAGTTGAAAACCGTCG
cngc4 Fw	TCTCTCTGTGTTGCATGCGT
cngc4 Rev	TTGGTATCGCCGTCGCTATC
cngc5 LP	GAGCTTTCTGGTTAAGCCGTC
cngc5 RP	CACGCTCCCTAAGATCTTGTG
cngc6 LP	AAGGATTATCGAGGTTACTAATACG
cngc6 RP	CGTCGCTTCGTGTATACTCG
cngc7 LP	TAAGTGGGCCTTATTATGGCC
cngc7 RP	TTCACTCTGTTTTACCTGCGG
cngc8 LP	CAAAATTCATCCATCAGCACTAGG
cngc8 RP	AAGTTTGAGCCTGCTTTAGGG
cngc9 LP	CAAGTTCTATAGTAGACTTTGCTTC
cngc9 RP	CGTAATTCTAAAGAATCCGTCTTC
cngc10 LP	ATTACATGCGTGTCCTGAGTAAC
cngc10 RP	CTATCCTTCCTCTCCCACAGG
cngc11 LP	TTACCTTTTTGAGCAACTTGAGAA
cngc11 RP	ATTGTTCCCTTCGTTTGTGTG
cngc12 LP	ATTGTTCCCTTCGTTTGTGTG
cngc12 RP	AAAGGGAGCTAGCTTACACGC
cngc13 LP	TGGATTTCAGAGGGAACAGAG
cngc13 RP	AGCCATCAAGTGTGTCACATG
cngc14 LP	CACCTGCTTGTAAAGCAAAGG
cngc14 RP	TCGGAACAATTGGCAGAATAC
cngc15 Fw	GTGGGGCTTGAAGAACCTCA
cngc15 Rev	ACCCTGTTCTGCCTCCATTG
cngc16 LP	TCAAATTCAAAACCGCTTTTG
cngc16 RP	AGAGAAGAAAACAAGACCCGC
cngc17 LP	CAGCAGCTTAGGTAATGGCAG
cngc17 RP	ATTGATTCAATCGCAGTGAGG
cngc18 Fw	CCTTGGCGAGACCTTGTTCT
cngc18 Rev	TACTTCAGAGAGGGCACGGA
cngc19 LP	CGCGGATCTCTTTATTCACAC
cngc19 RP	ATGAGGATTCATTATTCCGGG
cngc20 LP	AAAACAGTTACCTGGAAGCCC
cngc20 RP	TGCCTTTACACCACCTTTTTG
NahG Fw	AAGTGCAAGTGCTGTTCACC
NahG Rev	TCACCCTTGACGTAGCGCAC
camta2 LP	GGAACCTCCACTTCTCCAAAC
camta2 RP	CCCTGTTAACGTCAGAGCATC
camta3 LP	TGAAAACCTGATGAATCCGAG
camta3 RP	GGTTGTGAAGTGGTGGTAAGC
CAMTA3-GFP Fw	TCCTAGCCCATCCAGCTCAT
CAMTA3-GFP Rev	TCTTGAAGAAGTCGTGCCGCTT
For plasmid construction
pCYP707A3 Fw	GCCGCCCCCTTCACCCACATAAGCGGGTTCCCT
pCYP707A3 Rev	GGCGCGCCCACCCTTTATCTTCGTCTTTTAAAC
CYP707A3 (ΔSTOP) Rev	GGCGCGCCCACCCTTTGGTTTTCGTTCCAAGGC
pCYP707A3ΔCGCG Fw	TCTTATGGGAATCGTTCTATGATTAAT
pCYP707A3ΔCGCG Rev	ACGATTCCCATAAGATCTCGCCTCTTGC
AvrPtoB (ΔSTOP) Fw	CACCATGGCGGGTATCAATAGAGC
AvrPtoB (ΔSTOP) Rev	GGGGACTATTCTAAAAGCATAC
AvrPto (ΔSTOP) Fw	CACCATGGGAAATATATGTGTCGG
AvrPto (ΔSTOP) Rev	TTGCCAGTTACGGTACGGGC
AvrPtoB-F479A Fw	ACGCACTGTCTTGCTGGCGGAGAATTG
AvrPtoB-F479A Rev	CAATTCTCCGCCAGCAAGACAGTGCGT
AvrPtoB-3xFLAG Fw	CACCATGGCGGGTATCAATAGAGC
AvrPtoB-3xFLAG Rev	CTAAGATCTCTTGTCATCGTCATC
AvrPto-3xFLAG Fw	CACCATGGGAAATATATGTGTCGG
AvrPto-3xFLAG Rev	CTAAGATCTCTTGTCATCGTCATC
pGWB501 (C-3xFLAG) Fw	GTGGTTGATAACAGCGACTACAAAGACCATGACGG
pGWB501 (C-3xFLAG) Rev	ATTCGAGCTCTAAGCCTAAGATCTCTTGTCATCGT
avrPtoB upstream Fw	CTATGACATGATTACGAATTTTGGTCAGACGCAGGCCG
avrPtoB upstream Rev	GTCAGCGCGGATGCTGATCCTCTCCGATCTTCTGC
avrPtoB downstream Fw	GGATCAGCATCCGCGCTGACAGCTAAAAGC
avrPtoB downstream Rev	TGCCTGCAGGTCGACTCTAGGGATCTATACGGATTCGCAGTAGTG
avrPto upstream Fw	CTATGACATGATTACGAATTCCGTGGCGGATGCACCGG
avrPto upstream Rev	CGGCTTGACATCGTATACCCTCTTTAGTACAGC
avrPto downstream Fw	GGGTATACGATGTCAAGCCGTGTGTGGCG
avrPto downstream Rev	TGCCTGCAGGTCGACTCTAGCGTCGGCGGGAGGGGGATAAGTGC
For bacterial genotyping
ΔavrPtoB Fw	ATTGCTGAACGTCACGTCCT
ΔavrPtoB Rev	TTCTGTTCTACGCCGACCAG
ΔavrPto Fw	CAAGTGTGGCAGCACAGTGA
ΔavrPto Rev	GCAAATCGTGAACGCAGAGG
For qPCR
ACTIN2 Fw	CGGTGGTTCCATTCTTGCTTC
ACTIN2 Rev	TGTGAACGATTCCTGGACCTG
CYP707A1 Fw	TGTTGGGGAAACAAGCCATC
CYP707A1 Rev	AGCACGAAGAACAAGCTTCC
CYP707A2 Fw	ATGCATTCGATGTGGCGATC
CYP707A2 Rev	TGGAGTTGTAACCCCTTTCGAG
CYP707A3 Fw	ATTCGAAGTTGCGCCGAAAC
CYP707A3 Rev	GCTAACTCATTGCCTGGACAAG
CYP707A4 Fw	AGAAAAGGGCCTTGCAAACG
CYP707A4 Rev	GGGTTAGCACACGACCTTTTTC
NCED3 Fw	TTCTTTTGGGGTGCGGTTTG
NCED3 Rev	ACAGCCCAAAAGCTACAAGC
FRK1 Fw	ATCTTCGCTTGGAGCTTCTC
FRK1 Rev	TGCAGCGCAAGGACTAGAG
NHL10 Fw	TTCCTGTCCGTAACCCAAAC
NHL10 Rev	CCCTCGTAGTAGGCATGAGC
PHI-1 Fw	CACAATGTCCAGGACAATGCG
PHI-1 Rev	ACCAACGTCGTTGTTTGGTG
CYP707A3-FLAG Fw	ATTCGAAGTTGCGCCGAAAC
CYP707A3-FLAG Rev	CTTGTCATCGTCATCCTTGTAGTC
AvrPtoB Fw	TGCGTAATCGTGGCAATGAC
AvrPtoB Rev	TGCGCAGGTGCTCTAAATTG
AvrPto Fw	TAACCAAGCACCTCAAAGCC
AvrPto Rev	TTCTCATGTGGCAGCATTCC
