## Supplementary Table 7 for "Humidity-driven ABA depletion determines plant-pathogen competition for leaf water"

### Sheet: Supplementary Table 7
Gene name	Accession number	Species
AAO3	AT2G27150	Arabidopsis thaliana
ACTIN2	AT3G18780	Arabidopsis thaliana
BAK1/SERK3	AT4G33430	Arabidopsis thaliana
BKK1/SERK4	AT2G13790	Arabidopsis thaliana
CAMTA2	AT5G64220	Arabidopsis thaliana
CAMTA3	AT2G22300	Arabidopsis thaliana
CERK1	AT3G21630	Arabidopsis thaliana
CNGC1	AT5G53130	Arabidopsis thaliana
CNGC2	AT5G15410	Arabidopsis thaliana
CNGC3	AT2G46430	Arabidopsis thaliana
CNGC4	AT5G54250	Arabidopsis thaliana
CNGC5	AT5G57940	Arabidopsis thaliana
CNGC6	AT2G23980	Arabidopsis thaliana
CNGC7	AT1G15990	Arabidopsis thaliana
CNGC8	AT1G19780	Arabidopsis thaliana
CNGC9	AT4G30560	Arabidopsis thaliana
CNGC10	AT1G01340	Arabidopsis thaliana
CNGC11	AT2G46440	Arabidopsis thaliana
CNGC12	AT2G46450	Arabidopsis thaliana
CNGC13	AT4G01010	Arabidopsis thaliana
CNGC14	AT2G24610	Arabidopsis thaliana
CNGC15	AT2G28260	Arabidopsis thaliana
CNGC16	AT3G48010	Arabidopsis thaliana
CNGC17	AT4G30360	Arabidopsis thaliana
CNGC18	AT5G14870	Arabidopsis thaliana
CNGC19	AT3G17690	Arabidopsis thaliana
CNGC20	AT3G17700	Arabidopsis thaliana
CYP707A1	AT4G19230	Arabidopsis thaliana
CYP707A2	AT2G29090	Arabidopsis thaliana
CYP707A3	AT5G45340	Arabidopsis thaliana
CYP707A4	AT3G19270	Arabidopsis thaliana
FRK1	AT2G19190	Arabidopsis thaliana
NCED3	AT3G14440	Arabidopsis thaliana
NHL10	AT2G35980	Arabidopsis thaliana
OST2/AHA1	AT2G18960	Arabidopsis thaliana
PHI-1	AT1G35140	Arabidopsis thaliana
SID2/ICS1	AT1G74710	Arabidopsis thaliana
avrPto	PSPTO_4001	Pseudomonas syringae pv. tomato DC3000
avrPtoB	PSPTO_3087	Pseudomonas syringae pv. tomato DC3000
